# High throughput quantitative tracking of *Plasmodium falciparum* clonal blood stage parasite growth and applications for antimalarial drug discovery

**DOI:** 10.1101/2025.11.30.691439

**Authors:** Zhe Cheng, Liyang Ru, Andrew Hoang, Mingyu Wang, Suryanarayana Ganjikunta, Steven P. Maher, Dennis E. Kyle

## Abstract

New systematic profiling of drug effects is in demand due to limitations in existing approaches to evaluate comprehensive drug effects and distinguish heterogeneity in mixed populations. One challenge is the underdeveloped methods for investigation of causal association between artemisinin induced dormancy and recrudescence in *Plasmodium falciparum*. We developed Quantitative Tracking After Chemotherapy Exposure (qTRACE) and an artificial intelligence (AI) mode to evaluate cytotoxic and cytostatic effects simultaneously at single parasite resolution in a high throughput platform. qTRACE is based upon the observation that individual parasites grow into colonies that can be quantified for numbers of viability and growth rate. Applying qTRACE, we revealed parasite-drug killing dynamics after artemisinin exposure, finding up to 50% of viable parasites arise directly from recovery of artemisinin induced dormancy. We further developed next generation qTRACE integrated with deep learning-based segmentation and analysis, thereby directly linking continuous, time-lapse phenotypes of label-free live *P. falciparum*. Our results confirmed the viability of dormant ring stages and that recovery rates differ between artemisinin-susceptible and -resistant *P. falciparum*.
