## Supplementary Data 1 for "High throughput quantitative tracking of *Plasmodium falciparum* clonal blood stage parasite growth and applications for antimalarial drug discovery"

### Sheet: Data 1
Supplementary Data 1. Summary of screening results of MMV reference library on Dd2-K13-R539T using qTRACE. Units in µM.
Compound	qTRACE AI-SVI50	SEM	qTRACE AI-GR50	SEM	qTRACE-SVI50	SEM	qTRACE-GR50	SEM	log2 fold change between SVI50 and GR50	P value -log10 of t test between SVI50 and GR50	ΔSVI50(168h-120h) log2 fold change	SEM	ΔSVI50(216h-168h) log2 fold change	SEM
(-)-(1'S)-Ferroquine	0.02205	0.00945	0.0134	0.0002	0.01885	0.00585	0.0135	0.0005	-0.718546	0.340346	0.340201	0.154334	0.444524	0.309775
(+)-(1'R)-Ferroquine	0.01123	0.00397	0.01333	0.00507	0.01338	0.00382	0.0155	0.0023	0.247319	0.110532	0.142015	0.191595	0.190893	0.102837
DM-1157	0.01255	0.00035	0.011585	0.002515	0.0134	0.0005	0.01448	0.00652	-0.115429	0.130486	-0.1162	0.483409	0.560827	0.262648
Pantothenamide	0.001485	0.000325	0.004095	3.5e-05	0.001685	0.000285	0.011955	0.007845	1.4634	1.81457	0.0510725	0.126232	0.480343	0.0614525
(S)-Afoxolaner	>1	–	>1	–	>1	–	>1	–	–	–	–	–	–	–
MMV1992682	0.0005655	7.15e-05	0.000657	0.000168	0.0005535	2.85e-05	0.0005685	9.05e-05	0.216366	0.176533	0.343268	0.275581	-0.306545	0.145605
Artesunate	0.000382	3.4e-05	0.0006575	8.25e-05	0.0003375	1.75e-05	0.0004915	1.65e-05	0.783418	1.04174	0.139855	0.063504	0.632395	0.40449
DHA	0.000503	0.000116	0.0005045	4.15e-05	0.000394	7.8e-05	0.000566	0.000149	0.00429587	0.00375503	0.233937	0.134186	0.778188	0.340298
Artemisinin	0.002345	7.5e-05	0.00311	0.00072	0.00191	3e-05	0.00399	9e-05	0.407327	0.396415	0.776645	0.032056	0.21497	0.153569
MMV000478	0.5535	0.0255	0.2805	0.0975	0.391	0.132	0.206	0.002	-0.980583	0.944874	1.40061	0.602247	0.803661	0.322321
MMV665928	0.1115	0.0065	0.07185	0.02915	0.09105	0.03195	0.1033	0.0077	-0.633984	0.500902	0.960545	0.176414	0.666861	0.100162
KAE609	0.00143	8e-05	0.001605	0.000165	0.00138	2e-05	0.001875	0.000505	0.166558	0.35593	-0.07513	0.00853	0.0383405	0.0063975
(+)-Mefloquine	0.01365	0.00055	0.00643	0.00192	0.008335	0.001015	0.0094	0.002	-1.08601	1.16288	0.83358	0.374148	0.614321	0.162446
(-)-Mefloquine	0.005365	0.000195	0.003665	0.000925	0.004235	0.000905	0.004295	0.000795	-0.549765	0.669692	0.533405	0.334911	0.678841	0.124467
Sulfadiazine	>1	–	>1	–	>1	–	>1	–	–	–	–	–	–	–
Proguanil	>1	–	>1	–	>1	–	>1	–	–	–	–	–	–	–
MK-4815	0.06945	0.02405	0.0436	0.0063	0.0514	0.0119	0.0441	0.0015	-0.671647	0.389716	1.08722	0.262719	0.361325	0.116906
Ferroquine	0.0138	0.0002	0.0172	0.0043	0.0145	0.0011	0.01425	0.00105	0.31774	0.290399	-0.282495	0.282495	-0.0717315	0.0769685
NPC-1161B	0.371	0.037	0.413	0.012	0.467	0.019	0.4205	0.0115	0.154723	0.405442	0.521942	0.0732155	0.24731	0.078676
SJ733	0.0294	0.0002	0.0269	0.0026	0.0291	0.0017	0.03505	0.00655	-0.12821	0.357659	0.400647	0.079979	-0.320745	0.152625
OZ439	0.001127	0.000163	0.0014	2e-05	0.001365	1.5e-05	0.001605	0.000235	0.312939	0.622821	0.029838	0.058218	0.35644	0.228523
Pyronaridine	0.0004185	5.45e-05	0.000332	0.000161	0.000348	0.000131	0.0004765	1.85e-05	-0.334044	0.179531	-0.739355	0.414045	0.369597	0.176603
N-Desethylamodiaquine	0.01163	0.00197	0.01165	0.00055	0.011595	0.001605	0.01895	0.00635	0.00247886	0.00301314	-0.242085	0.008285	-0.323655	0.070205
WR 194965	0.005725	0.000905	0.003115	0.000805	0.004675	0.000765	0.00426	0.00046	-0.878044	0.785241	0.324256	0.117404	0.797184	0.231445
Amodiaquine	0.001975	0.000285	0.00274	8e-05	0.002185	9.5e-05	0.00283	0.00125	0.472323	0.910947	0.819337	0.234374	0.208108	0.242058
Chlorproguanil	0.4425	0.2195	0.12365	0.08935	0.3725	0.1145	0.2585	0.0465	-1.83942	0.507611	0.0187035	0.0963735	-0.278885	0.013295
Quinidine	0.0507	0.014	0.02785	0.00685	0.0443	0.0145	0.02375	0.00375	-0.864308	0.552406	1.0573	0.581383	-0.04432	0.01724
Pafuramidine	>1	–	>1	–	>1	–	>1	–	–	–	–	–	–	–
Deoxydihydroartemisinin	0.7255	0.2565	0.5015	0.1195	0.6075	0.2675	0.5135	0.1985	-0.532726	0.291099	–	–	–	–
Piperaquine	0.0118	0.0007	0.010165	0.001735	0.01001	0.00019	0.01195	0.00015	-0.215177	0.323929	0.519135	0.213169	0.0753915	0.0180095
Naphthoquine	0.001555	5.5e-05	0.00206	0.00036	0.001585	9.5e-05	0.00266	0.0012	0.40573	0.523058	-0.286972	0.740338	-0.24107	0.286299
Dapsone	>1	–	>1	–	>1	–	>1	–	–	–	–	–	–	–
Furamidine	0.1084	0.0116	0.113	0.001	0.1285	0.0025	0.1385	0.0315	0.059958	0.136122	-0.30338	0.02339	0.0014545	0.0524545
Quinine	0.145	0.033	0.10815	0.01685	0.1395	0.0215	0.145	0.01	-0.423019	0.371852	-0.1354	0.03655	0.41454	0.287305
Pamaquine	0.784	0.19	>1	–	0.86	0.132	>1	–	0.351074	0.427747	–	–	–	–
Cycloheximide	0.13	0.008	0.04675	0.01205	0.1065	0.0015	0.06695	0.01845	-1.47547	1.53934	1.06965	0.300534	0.786917	0.152201
Artemisone	0.001855	0.000165	0.00211	0.00018	0.001545	0.000125	0.00203	0.00059	0.185824	0.391504	1.34394	0.0003375	0.559774	0.102494
AQ-13	0.007975	0.002225	0.008185	0.000705	0.00675	0.00108	0.009225	0.001275	0.0374979	0.028489	0.138975	0.138975	0.04058	0.013359
Methylene Blue	0.004025	0.002425	0.004785	0.003325	0.00257	0.0014	0.003875	0.000385	0.24953	0.0602237	0.536745	0.096605	0.35159	0.229763
Sulfadoxine	>1	–	>1	–	>1	–	>1	–	–	–	–	–	–	–
Albitiazolium	0.00402	1e-05	0.003815	0.000175	0.004705	0.000325	0.00567	0.00179	-0.0755124	0.440439	-0.08024	0.0193	0.059601	0.001342
Artemether	0.0006845	7.45e-05	0.000813	0.000118	0.0007145	8.45e-05	0.001165	0.000145	0.248205	0.342605	0.19074	0.100943	0.0952875	0.0354165
(±)-Mefloquine	0.0123	0.0013	0.00846	0.00374	0.00732	0.00257	0.00496	0.0001	-0.539929	0.362068	0.83103	0.272063	0.363218	0.0642035
Deferoxamine	>1	–	>1	–	>1	–	>1	–	–	–	–	–	–	–
Halofantrine	0.0006115	0.0001705	0.0004785	0.0001175	0.0003315	4.85e-05	0.00039	3e-05	-0.353834	0.231751	1.21389	0.133663	0.610739	0.325858
JPC-3210	0.001515	0.000285	0.000983	0.000287	0.0012405	0.0004295	0.001295	0.000185	-0.624054	0.496261	1.04962	0.307932	0.717503	0.282497
OZ609	0.000624	0.000146	0.0009115	0.0002585	0.0007045	0.0002125	0.0012	7e-05	0.546697	0.361506	0.303115	0.0044575	-0.059535	0.012615
Sitamaquine	0.105	0.049	0.15	0.061	0.09385	0.05115	0.07705	0.03495	0.514573	0.205315	–	–	–	–
Pentamidine	0.02935	0.00365	0.02395	0.00175	0.02395	0.00475	0.0237	0.0007	-0.293335	0.50333	0.115427	0.131367	0.196317	0.029959
Hydroxychloroquine sulfate	>1	–	>1	–	>1	–	>1	–	–	–	–	–	–	–
Lumefantrine	0.114	0.008	0.05615	0.01445	0.0735	0.0011	0.04385	0.00625	-1.02168	1.13826	0.73885	0.0521815	0.55607	0.084927
Thiostrepton	0.385	0.037	0.4085	0.0565	0.401	0.018	0.308	0.016	0.0854776	0.118569	0.580612	0.224078	0.428138	0.367538
Cycloguanil	0.547	0.195	0.621	0.193	0.3765	0.0355	0.6725	0.2205	0.183052	0.0900922	–	–	–	–
Azithromycin	0.406	0.038	0.0253	0.0002	0.1565	0.0175	0.03985	0.00085	-4.00427	2.00802	-1.26256	0.117305	-0.486945	0.138285
Fosmidomycin	>1	–	>1	–	>1	–	>1	–	–	–	–	–	–	–
Mirincamycin	0.0010605	0.0002195	0.0005655	3.05e-05	0.0009215	0.0003185	0.0009935	0.0001365	-0.907146	0.809371	-0.918115	0.092615	-0.25796	0.0146
Cis-Mirincamycin	0.0009195	0.0002505	0.000535	7.3e-05	0.001016	0.000154	0.001065	3.5e-05	-0.781311	0.555179	-0.14537	0.13134	-0.261335	0.023475
AZ412	0.01205	0.00035	0.01395	0.00015	0.0125	0.0007	0.0205	0.0075	0.211232	1.42138	0.069525	0.003937	0.153291	0.010938
Arterolane	0.000264	7.8e-05	0.000769	0.000451	0.0002815	8.35e-05	0.00144	0.00047	1.54245	0.41468	0.487507	0.0741685	0.610136	0.295054
ELQ-300	0.00543	0.00026	0.00644	0.00027	0.006035	0.000725	0.01117	0.00463	0.246108	0.94102	0.47582	0.0684235	0.75305	0.154691
P218	0.000488	3.5e-05	0.000563	8.5e-05	0.0005935	3.85e-05	0.0009145	0.0001955	0.206254	0.300789	0.027137	0.080577	-0.49823	0.03146
AN13762	0.0179	0.0011	0.01315	0.00025	0.02055	0.00675	0.0236	0.0107	-0.444897	1.2837	0.957464	0.165155	-0.060314	0.076256
DSM265	>1	–	>1	–	>1	–	>1	–	–	–	–	–	–	–
KAF156	0.002475	0.000115	0.002165	0.000345	0.002	9e-05	0.001755	0.000335	-0.193062	0.315367	-0.302655	0.025965	0.312827	0.0202425
Atovaquone	0.001645	7.5e-05	0.0016	4e-05	0.001455	4.5e-05	0.001775	0.000115	-0.0400157	0.187481	0.633423	0.065998	0.69858	0.0037395
Tafenoquine	0.531	0.164	0.7065	0.0395	0.603	0.223	0.5545	0.0265	0.411978	0.389956	0.51035	0.382736	0.110975	0.682134
Primaquine	0.7255	0.0085	0.563	0.095	0.6495	0.2285	0.5335	0.0245	-0.365841	0.637241	–	–	–	–
MMV390048	0.0867	0.0001	0.0625	0.0083	0.0765	0.0054	0.1033	0.0497	-0.472176	0.998846	-0.45352	0.3069	-0.51154	0.32676
Pyrimethamine	0.7155	0.2825	0.6665	0.2405	0.9145	0.0485	0.6965	0.2415	-0.102347	0.0423855	–	–	–	–
Doxycycline	0.319	0.015	0.1945	0.0055	0.2925	0.0375	0.225	0.071	-0.713786	1.79393	-0.160025	0.023425	-0.07311	0.00297
Chloroquine	>1	–	0.6625	0.0655	>1	–	0.6985	0.0035	-0.594008	1.44779	1.25058	0.123759	0.058347	0.052392
Methotrexate	0.0326	0.0014	0.02755	0.00045	0.03485	0.00185	0.0332	0.0036	-0.24282	1.12299	-0.45081	0.06748	-0.17206	0.11994
Tetracycline	0.3505	0.0185	0.4235	0.0585	0.5065	0.1545	0.587	0.241	0.272948	0.448279	1.34919	0.32019	0.477926	0.174802
Sulfamethoxazole	>1	–	>1	–	>1	–	>1	–	–	–	–	–	–	–
Trimethoprim	0.527	0.193	0.4045	0.0185	0.543	0.145	0.394	0.01	-0.381663	0.227609	1.28531	0.297623	0.636197	0.389338
Clindamycin	0.023075	0.014525	0.005255	8.5e-05	0.0113	0.0007	0.00754	0.00066	-2.13457	0.462546	-0.36587	0.01752	-0.46099	0.04891
